# Assessing measurement uncertainty at laboratory network scale and its impact on diagnostic performance in the absence of a gold standard: application to ELISA tests for *Coxiella burnetii in ruminants*

**DOI:** 10.64898/2026.09.10.750550

**Authors:** Laureline Rivière, Marie-Laure Delignette Muller, Myriam Prigent, Thibaut Lurier, Elodie Rousset

**Affiliations:** Université Clermont Auvergne, INRAE, VetAgro Sup, UMR EPIA, Saint-Genès-Champanelle 63122, France; Université de Lyon, INRAE, VetAgro Sup, UMR EPIA, Marcy l’Etoile 69280, France; Universite Claude Bernard Lyon 1, LBBE, UMR 5558, CNRS, VetAgro Sup, Villeurbanne 69622, France; ANSES, Sophia Antipolis Laboratory, Animal Q fever Unit, Sophia Antipolis, France

**Keywords:** Batch, Bayesian, Q fever, Sensitivity, Specificity

## Abstract

Measurement uncertainty can affect the classifications of individual as positive or negative, and thus, the diagnostic performances of a test. Existing methods to assess measurement uncertainty and its impact on diagnostic performance are difficult to apply in the absence of a gold standard. We proposed a method applicable to any quantitative diagnostic test and in the absence of a gold standard, and applied it to ELISA tests for Q fever serology in ruminants. We assessed measurement uncertainty using a mixed-effects model on data from an inter-laboratory proficiency testing. Then, we estimated the sensitivities and specificities accounting for measurement uncertainty. To do so, we combined, for each individual of a sample representative of the population, the probability of being truly seropositive and the probability of being positive when retested in another laboratory. We also estimated the sensitivity and specificity of each laboratory and of each batch, taking into account their bias. While the sensitivities and specificities of the ELISA tests were slightly affected by the measurement uncertainty, they varied between laboratories and between batches. This highlights the importance of harmonising analytical practices across laboratories and calibrating batches. The extent to which measurement uncertainty impacts diagnostic performance depends not only on the values of the inter- and intra-laboratory standard deviations, but also on the position of the cut-off in the population’s measurand distribution. Therefore, in addition to the analytical performance of a test, the position of the cut-off relative to the distribution of test value is an essential parameter to consider.
