## Supplementary material for "Assessing measurement uncertainty at laboratory network scale and its impact on diagnostic performance in the absence of a gold standard: application to ELISA tests for *Coxiella burnetii in ruminants*": code and data: ILPT.csv

codeLabo	methodeSelectionee	numeroLotKit	DateP?remptionKit	dateEssai	N1	N2	P1	P2	B1R1	B1R2	B1R3	B1R4	B2R1	B2R2	B2R3	B2R4	CR1	CR2	CR3	CR4	OR1	OR2	OR3	OR4
41	ID Screen¸ Q fever indirect	K69	01-nov-24	25-sept-23	4,297	5,523	112,172	105,584	72,524	76,413	75,155	75,058	88,801	86,566	88,199	88,225	35,727	33,072	32,442	34,801	76,569	72,769	73,395	74,097
90	IDEXX Q Feber Ab Test	AD211	10-mars-24	25-sept-23	-1,9	1,4	85,2	67,4	27,4	29,3	36,42	35,702	50	58,7	38	37,6	3	2,4	1,2	2,9	36,2	37,9	34,5	36,1
35	IDEXX Q Feber Ab Test	AD961	23-ao?t-24	03-oct-23	5,159	10,979	68,849	75,066	36,31	26,257	49,868	46,296	65,675	51,257	72,751	49,934	6,944	10,913	9,524	16,204	66,997	63,624	53,505	42,328
22	ID Screen¸ Q fever indirect	K69	30-nov-24	26-sept-23	0,2	0,8	59,3	75,4	30	31,9	28,7	33,2	37,3	36,9	38	36,3	11,7	11	11,7	11,7	26,1	28,1	26	27,8
26	BioX MonoscreenAbELISA Coxiella blocking phase I (BIO K 001)	K00122L15	15-juin-24	29-sept-23	11,103	1,7607	80,093	94,251	74,344	71,11	73,194	74,48	80,884	79,734	81,746	79,303	92,957	93,173	92,167	92,239	90,442	92,167	90,514	91,879
107	PrioCHECK? Ruminant Q Fever Ab Plate Kit	Q220801L	29-f?vr-24	27-sept-23	2,1923	1,3951	52,417	160,34	11,56	13,254	13,254	13,353	22,621	19,432	20,03	17,339	10,164	8,869	9,4669	10,862	25,511	26,009	27,005	25,311
106	ID Screen¸ Q fever indirect	K69	01-nov-24	22-sept-23	3,3	3,6	91,1	103,4	60,1	63,9	64,8	64,1	70,6	72,8	76,7	78,4	33	30,9	35	35,6	64,2	64,1	64,1	63,2
25	IDEXX Q Feber Ab Test	AF291	25-mai-25	09-oct-23	4,37	8,69	65,2	80,1	16	17,6	16,8	17,9	25,5	24,3	24,7	25,3	6,93	7,01	6,93	6,58	21,4	20	20,7	21
21	BioX MonoscreenAbELISA Coxiella blocking phase I (BIO K 001)	K00122L15	15-juin-24	25-sept-23	9,807073955	-1,125401929	82,39549839	94,61414791	83,36012862	80,78778135	79,26045016	82,63665595	86,73633441	85,45016077	88,10289389	87,05787781	94,45337621	94,93569132	94,85530547	93,48874598	92,36334405	92,2829582	91,39871383	91,96141479
23	ID Screen¸ Q fever indirect	K69	30-nov-24	28-sept-23	10	7	133,7	92,3	106,4	115,8	118,3	101,8	115,6	107,8	106,2	111,1	34,5	36,2	50,7	48,1	115,1	96,3	97	99,2
24	PrioCHECK? Ruminant Q Fever Ab Plate Kit	Q220802L	31-mars-24	06-oct-23	6,1	-4	58,2	185,5	15	16	16,6	14,5	23,8	21,9	22,3	23,6	14,6	13,9	13,9	15,1	34,2	33	29,1	31,8
27	IDEXX Q Feber Ab Test	AF291	25-mai-25	28-sept-23	1,3	3,1	71,8	85,5	40,6	29,1	18,7	19,2	45,7	26,2	45,9	52,9	4,5	4,6	3,6	9,1	27,5	21,7	48,4	26,3
28	ID Screen¸ Q fever indirect	K69	30-nov-24	04-oct-23	3,986	9,301	119,242	122,195	79,281	87,648	72,884	85,974	95,226	98,081	99,557	93,553	38,14	31,742	33,711	35,187	78,002	70,325	78,986	75,049
29	ID Screen¸ Q fever indirect	K69	30-nov-24	02-oct-23	1,965	2,885	105,727	93,353	63,587	72,732	57,149	65,844	75,125	78,052	79,139	74,875	26,965	24,54	29,139	25,209	60,911	60,493	60,661	56,313
30	ID Screen¸ Q fever indirect	K69	01-nov-24	22-sept-23	5,7	5,6	127	121,6	83,8	80,4	71,1	77,9	91,6	84,9	94	93	27,2	34,2	37,1	33,3	78,2	62,6	78,1	75,2
32	PrioCHECK? Ruminant Q Fever Ab Plate Kit	Q220802L	31-mars-24	25-sept-23	7,1	3,9	62,1	151,7	16,3	18	17,4	17,8	26,9	22,4	24,1	23,6	10,3	14,5	13,3	14,4	27,8	36,2	28,2	28,2
31	PrioCHECK? Ruminant Q Fever Ab Plate Kit	Q220802L	31-mars-24	25-sept-23	6,3	12,2	65,5	190,8	15,2	16,3	14	15,5	30,7	26,1	30,9	25,8	12,6	9,8	14,4	9,6	24	34,3	29,5	25,8
33	PrioCHECK? Ruminant Q Fever Ab Plate Kit	Q220501L	30-nov-23	26-sept-23	0,66	-2,3	50,38	176,65	14,28	9,16	11,7	15,6	17,1	9,06	21,1	20,9	12,9	11,76	12,93	15,18	26,49	30,71	20,2	23,98
37	ID Screen¸ Q fever indirect	K69	01-nov-24	25-sept-23	-0,8	2,9	131,6	77,4	81,1	71,4	89,9	85,6	97,6	94,8	95,9	94,1	26,7	24,7	18,1	25,1	66,6	62,3	69,2	52
38	ID Screen¸ Q fever indirect	J08	31-oct-23	28-sept-23	5,9	2,5	85,4	112,6	66,3	63,9	61,8	65,9	73,5	70,3	74,1	74,4	36,8	35,5	33,1	37,5	62,2	69,8	65,6	63,4
40	ID Screen¸ Q fever indirect	K69	30-nov-24	27-sept-23	2,9	5,7	115,5	104,8	77,8	75,2	74,8	76,1	93,3	93,2	92	89,4	37,1	34,6	31,9	34,1	76,8	80,5	73,2	77,9
42	ID Screen¸ Q fever indirect	K69	30-nov-24	03-oct-23	1,6	4,5	117,3	114,2	78,9	71,4	75,3	77,1	86,3	80,3	84,7	80	31,7	27,5	31,6	28	73,5	72,4	64,9	70
43	BioX MonoscreenAbELISA Coxiella blocking phase I (BIO K 001)	K00122L15	15-juin-24	03-oct-23	9,2	-20,2	85,9	95,6	80,6	79,9	78,4	77,7	84,1	85,6	86	85,9	95	95,2	94,6	95,6	93,5	94,6	94,3	93,7
44	ID Screen¸ Q fever indirect	K69	30-nov-24	02-oct-23	4,7	5,6	117,6	113,2	75,2	81,7	78,1	76,4	93,3	86,3	92,2	97,2	30,8	32,6	33,2	33,6	76,4	82	72,6	79,6
45	BioX MonoscreenAbELISA Coxiella blocking phase I (BIO K 001)	K00122L15	15-juin-24	02-oct-23	12,4	0	82,7	96	75,5	73	72,5	73,6	83,4	81,6	83,2	78,1	95,5	95,3	95,4	95,7	94,1	93,6	93,5	94
46	ID Screen¸ Q fever indirect	J08	31-oct-23	03-oct-23	2,3	4,8	81,4	101,6	66,6	51,1	65,12	63,5	72,4	58,8	63,9	64,4	30,6	37,6	28,2	27,1	63,1	57,8	57,3	60,3
20	ID Screen¸ Q fever indirect	K69	01-nov-24	04-oct-23	1,76	3,65	99,06	113,29	73,27	69,87	71,09	69,57	84,1	85,62	83,19	83	33,57	33,38	32,53	34,54	65	65,86	70,48	66,77
47	ID Screen¸ Q fever indirect	K69	01-nov-24	26-sept-24	6	5	107,1	114,7	77,445	84,3	87,9	78,5	93,7	99,9	95	99,1	39,7	39,2	39,3	37,7	78,4	82,4	79	80,1
48	BioX MonoscreenAbELISA Coxiella blocking phase I (BIO K 001)	K00122L15	15-juin-24	27-sept-24	0,3	-5,4	81,3	95,7	74	76,6	71	76,5	83,7	81,6	82,6	80,9	95,6	95,3	95,5	95,5	93,9	93,8	93,6	93,7
49	ID Screen¸ Q fever indirect	K69	01-nov-24	29-sept-23	2,679	3,97	102,485	97,063	74,855	50,904	74,597	72,466	82,537	91,188	83,957	81,181	32,828	37,153	33,344	31,988	71,304	68,076	68,205	67,431
50	PrioCHECK? Ruminant Q Fever Ab Plate Kit	Q220501L	30-nov-23	04-oct-23	2	8	51,8	175,1	14,5	15,3	17	15,5	19,8	20,3	20,3	20,8	11,2	10,7	12,5	11,1	28,8	32,9	33,9	26,3
54	ID Screen¸ Q fever indirect	J08	31-oct-23	25-sept-23	2,8	3,5	103,6	124	69,8	71,3	66,4	64,9	81,8	80,6	81,3	82	34,4	31,4	31,2	33	42,3	72,7	67,1	70,1
56	BioX MonoscreenAbELISA Coxiella blocking phase I (BIO K 001)	K00122L15	15-juin-24	26-sept-23	4,6	-13	73,1	95,8	67,6	67,4	70,7	66,2	77,9	80,8	78,3	79,3	95,3	94,2	95,1	93,6	92,8	92,6	92,8	93,3
55	ID Screen¸ Q fever indirect	K69	01-nov-24	26-sept-23	2,9	3,9	89,4	115,2	67,2	64,7	64,8	64,9	76,5	76,5	73,2	80,2	36,1	36,3	37	38,2	63,2	72,8	74,3	67,6
57	IDEXX Q Feber Ab Test	AF291	25-mai-25	27-sept-23	0,1	1,8	70,4	78	33,9	24,9	31,7	23,8	36,8	39,9	39,9	37,7	5,5	6	5,7	4,8	22,6	23,4	25,5	24,8
58	ID Screen¸ Q fever indirect	K69	30-nov-24	02-oct-23	4,1	5,1	127,8	126,9	77	77,7	80,3	78,7	99,5	94,8	94,7	87,8	28,7	32,7	28,2	34,7	71,4	74,6	73,6	71,2
59	IDEXX Q Feber Ab Test	AE501	08-nov-24	27-sept-24	10,416	17,217	111,596	70,78	33,08	34,379	30,267	41,878	41,012	48,645	38,729	34,735	7,85	7,022	9,047	5,678	41,25	44,417	50,954	48,927
60	ID Screen¸ Q fever indirect	K69	30-nov-24	20-sept-23	2,7	4,3	114,2	116,4	75,1	68,5	76,3	73,7	89,7	84,8	84,5	92,6	33,1	31,1	29,3	32,9	71,3	73	72,6	72,4
61	IDEXX Q Feber Ab Test	AE501	08-nov-24	22-sept-23	0,5	9,8	106	53,7	38,7	35,7	41,9	38,8	48,3	52,2	47,3	52,6	6,3	6,5	5,8	7,5	40,5	48,5	46,3	43,7
62	ID Screen¸ Q fever indirect	K69	01-nov-24	26-sept-23	9,8	7,5	115,5	104,6	70,8	74,7	75,7	75,1	82,8	82,5	89,6	90,4	31,7	33,4	30,3	30,2	64,2	65,5	67,2	63,3
63	PrioCHECK? Ruminant Q Fever Ab Plate Kit	Q220802L	31-mars-24	20-sept-23	7,2	1,5	49,9	163,2	15,2	14,9	12,2	11,2	28	21,5	20,9	15,5	22,4	12,3	15,1	15,2	28,7	20,5	20,1	31,6
64	ID Screen¸ Q fever indirect	K69	01-nov-24	26-sept-23	5,3	3	95,7	105,6	63,7	59,1	52,4	59	72	69,6	64,6	69,5	28,3	28,2	28	27,9	57,6	57,5	60,3	55
66	BioX MonoscreenAbELISA Coxiella blocking phase I (BIO K 001)	K00122L15	15-juin-24	02-oct-23	16,8	10,9	83,4	93,5	69,97	65,8	64,4	71	74,7	76,4	74,6	77,7	94,15	94,5	93,8	93,73	92,5	91,6	91,9	92,2
65	ID Screen¸ Q fever indirect	K69	01-nov-24	26-sept-23	2,2	4,1	104,3	123,5	65,8	76,8	68,4	77,7	66,4	92,4	84,4	89,6	37,1	34,7	36,9	32	78,3	67,6	77,9	67,7
67	IDEXX Q Feber Ab Test	AE501	08-nov-24	28-sept-23	12,3	7,3	89,8	66,6	39,7	40,6	35,2	26,9	42,5	52,3	45,1	37,7	11,2	10,5	9,4	5,8	45,5	43,6	45,1	35,5
68	ID Screen¸ Q fever indirect	K69	30/11/2024	17/10/2023	3,8	4,5	120,5	118,7	80,4	86,1	77,6	74,9	90,2	85,7	89,4	92,7	37,2	34,9	34,7	43,8	68,4	77,5	73,6	75,3
69	IDEXX Q Feber Ab Test	AD961	23-ao?t-24	05-oct-23	1,4	1,1	80,1	55,7	28,2	27,4	28,9	27,5	41,7	41	35,6	40,9	4,2	6,4	4,2	3,5	26,2	23,3	24,9	24,4
71	ID Screen¸ Q fever indirect	K69	01-nov-24	25-sept-23	7,6	4,2	104,2	101,6	80,1	77,3	68,7	76,2	87,2	84,7	85,8	84,9	37,9	33,5	31,9	27,6	80,5	73,7	71,3	79,3
72	ID Screen¸ Q fever indirect	K69	30-nov-24	04-oct-23	4,8	5,1	113,7	150,5	55,1	58,5	51,2	52,8	68	75,6	70,1	70,2	34,5	30,4	33,3	32,9	67,4	64,3	73	76
73	BioX MonoscreenAbELISA Coxiella blocking phase I (BIO K 001)	K00122L15	15-juin-24	04-oct-23	1,8	-8,5	75,5	95,1	70,1	69,1	69,9	70,8	79,3	75,6	78,2	77,1	94,7	94,5	93,9	94,6	94,3	93,3	93,1	93,7
74	PrioCHECK? Ruminant Q Fever Ab Plate Kit	Q220501L	30-nov-23	29-sept-23	-3	3,6	46	150,4	8,2	9,3	10,2	9,8	17,3	14,2	16,7	19,9	8,4	7,5	6,4	8,3	19,4	19	22,3	20
75	ID Screen¸ Q fever indirect	K69	30-nov-24	21-sept-23	7,8	8,3	119,6	77,1	82,8	74,9	85,7	86,9	102,5	95	93,4	84,6	32,1	26,1	29,1	30,1	52,6	55,3	52,4	62
76	ID Screen¸ Q fever indirect	J08	31-oct-23	28-sept-23	5,2	3,9	107,3	129,3	71,2	65,9	68,6	61	86,3	82,7	81,3	81,2	34,3	19,9	33,9	30,6	68,2	63,7	73,4	74,8
77	ID Screen¸ Q fever indirect	J08	31-oct-23	25-sept-23	2,552	2,629	92,686	108,686	60,076	62,057	60,838	65,867	71,2	70,362	71,352	68,457	29,219	30,971	27,619	28,533	58,933	54,819	55,505	60,533
78	ID Screen¸ Q fever indirect	J08	31-oct-23	03-oct-23	4,1	2,7	93	107,8	60,1	61,4	65,6	67,6	63,6	71	71	68,6	25,7	32,8	30,5	29,6	66,4	60,1	61,9	55,9
79	PrioCHECK? Ruminant Q Fever Ab Plate Kit	Q230201L	31-juil-24	20-sept-23	1,8	6,3	72,3	211	21,3	20,1	20,6	20,4	29	25,5	29,7	23,4	16,1	16	13,2	14,7	38,2	36,8	38,6	32,3
80	IDEXX Q Feber Ab Test	AF291	25-mai-25	28-sept-23	0,2	0,8	78,2	65,6	26,3	26,1	28,1	21,5	33,5	36,1	38	30,1	4	4,3	3,9	3,9	21,3	16,9	21	21
81	IDEXX Q Feber Ab Test	AF291	25-mai-25	28-sept-23	-0,82	-0,34	59,32	77,26	25,14	22,12	23,9	27,4	24,93	32,06	24,25	31,44	2,26	1,92	2,05	3,97	16,51	17,95	14,66	13,7
82	PrioCHECK? Ruminant Q Fever Ab Plate Kit	Q220802L	31-mars-24	03-oct-23	-2,15119464	-0,238085205	56,03008723	166,0844465	10,7559732	9,171547765	10,41043361	8,99877797	13,95432135	18,32413299	17,20323627	16,52901268	7,317432894	5,256837049	7,481774894	6,25553074	20,47743458	22,42425519	20,73026843	23,19961232
83	ID Screen¸ Q fever indirect	K69	30-nov-24	21-sept-23	0,3	4,3	119,6	117,5	79,2	79,5	77,3	78,9	91,1	95,5	91,9	93,2	39,9	38,9	34,1	41,5	87	93,7	87,9	85,4
84	ID Screen¸ Q fever indirect	K69	30-nov-24	02-oct-23	3,4	4,3	122,5	133,3	75,9	83,2	83,4	86,1	99	97,6	106,9	95,2	34	36,5	37,6	39,4	75,8	87,7	74,9	77,8
85	IDEXX Q Feber Ab Test	AE501	08-nov-24	20-sept-23	1	9,3	134,8	56,5	43,8	31,5	55	31,8	54,6	37,9	73,8	57	5,4	4,5	7,8	5,3	40,4	49,4	52,1	33,1
86	PrioCHECK? Ruminant Q Fever Ab Plate Kit	Q220802L	31-mars-24	25-sept-23	9,7	5,3	62,2	163,2	17,5	19,9	21,5	23,1	29,7	28,1	30,4	27,2	16,1	15	17,6	13,3	34	37,1	36,8	32,5
87	ID Screen¸ Q fever indirect	K69	01-nov-24	02-oct-23	2,73	3,729	105,844	99,231	70,165	71,242	68,397	70,012	91,003	80,777	88,312	79,162	33,41	31,642	32,718	33,948	67,782	75,932	76,547	72,088
88	ID Screen¸ Q fever indirect	K69	30-nov-24	28-sept-23	5,2	4	120,2	113,5	80,6	79,5	78,8	123,2	91,5	96,8	95,4	97,6	31,6	31,7	39,4	32	69,9	77,8	71,1	78,1
89	ID Screen¸ Q fever indirect	J08	31-oct-23	09-oct-23	3,3	3,5	87,8	115,6	59,2	64,5	66,9	68,1	78,5	72	76,4	69,3	31	34,6	27,9	37,3	65,7	59,7	71,8	65,1
93	ID Screen¸ Q fever indirect	K69	30-nov-24	25-sept-23	5,2	5,2	96,8	121,7	81,8	70,9	72,3	73,8	93,9	85	92,4	87	27,1	35,2	29	36,5	73	64,3	67,4	75,4
94	BioX MonoscreenAbELISA Coxiella blocking phase I (BIO K 001)	K00122L15	15-juin-24	25-sept-23	9,8	-13,6	83,7	93,3	81,9	81,2	80,9	82,9	86,9	86,6	83,4	88,4	92,9	92,9	93,2	93,3	91	89,9	89,4	89,6
97	IDEXX Q Feber Ab Test	AD961	23-ao?t-24	25-sept-23	-0,6	3,1	78,9	59,3	24,6	25,4	30,7	20,3	36,8	33,2	37,6	34,3	3,6	4,7	4,4	4,7	27,3	27,8	26,9	27,1
99	PrioCHECK? Ruminant Q Fever Ab Plate Kit	Q220802L	31-mars-24	02-oct-23	-4,6	-3,1	49,2	126,5	7,7	4,6	2,4	5,2	20,8	18,3	9,5	12,4	8,3	4,9	1,2	0,5	16,5	20,6	16,7	24,6
100	PrioCHECK? Ruminant Q Fever Ab Plate Kit	Q220802L	31-mars-24	29-sept-23	14,6	18	56,8	185,9	19,4	12,4	17,7	28,6	28,2	32,7	11,6	24,1	55,1	47,2	44,8	46,1	53,6	89,9	76,5	78,1
102	ID Screen¸ Q fever indirect	K69	30-nov-24	27-sept-23	6,4	5,018	123,25	123,803	79,788	80,893	79,972	80,433	98,204	89,18	98,665	99,125	32,459	29,972	36,234	33,287	73,619	75	73,25	74,724
103	IDEXX Q Feber Ab Test	AF291	25-mai-25	28-sept-23	5,271	5,199	72,374	73,285	20	21,661	17,834	19,495	25,776	26,931	29,603	23,755	6,931	6,57	5,993	4,982	25,848	23,394	21,516	27,004
104	IDEXX Q Feber Ab Test	AE501	08-nov-24	22-sept-23	5,648	7,831	105,648	67,779	25,546	22,465	29,012	34,531	36,072	41,977	35,944	32,606	6,932	6,033	6,29	7,959	48,267	38,639	48,267	43,389
105	ID Screen¸ Q fever indirect	K69	30-nov-24	06-oct-23	1,814	3,224	114,458	123,526	74,358	78,589	106,096	82,217	92,897	89,169	103,476	104,887	46,751	41,108	35,567	39,597	86,045	80,705	73,249	98,237
52	IDEXX Q Feber Ab Test	AE501	08-nov-24	27-sept-23	10,04	10	111,3	61,41	23,24	23,1	22,9	25,5	27,6	46,17	50,5	33,6	7,1	7,2	5,8	6,3	52,6	46,4	44,4	51,2
19	ID Screen¸ Q fever indirect	K69	30-nov-24	04-oct-23	10,6	10,8	127,6	124	98,3	87,8	92,6	93,8	102	103,4	108	109,2	51,6	47,35	52,3	46,9	96,2	92	94,4	105,1
53	ID Screen¸ Q fever indirect	K69	01-nov-24	10-juin-23	0,85	3,14	108,67	110,48	90,14	56,98	63,47	64,62	77,18	81,28	72,46	81,22	34,61	26,69	12,04	26,45	62,49	58,77	60,14	85,07
96	ID Screen¸ Q fever indirect	K69	01-nov-24	10-oct-23	2,4	3,9	108,8	112,9	72,4	80,4	70,9	74,1	90,6	83,5	84,4	89,9	46,5	47,7	44,9	41,6	71,1	76,1	68,3	70,3
95	ID Screen¸ Q fever indirect	K69	01-nov-24	06-oct-23	7,1	6,1	122,1	118,9	84,9	89,1	85,3	87,5	101,5	98,9	98,3	99,7	36,4	31,6	38,1	32,4	99,6	71,6	75,8	85,3
39	PrioCHECK? Ruminant Q Fever Ab Plate Kit	Q220501L	30-nov-23	04-oct-23	1	3	52	147	15	15	14	14	22	23	21	22	11	11	12	11	24	26	27	25
92	PrioCHECK? Ruminant Q Fever Ab Plate Kit	Q220501L	30-nov-23	09-oct-23	2	1	58	164	16	15	13	15	18	18	19	19	11	11	13	13	25	23	24	22
34	IDEXX Q Feber Ab Test	AD211	10-mars-24	03-oct-23	9,4	13,7	99,5	87,2	34,3	35,5	33	33,3	41,1	54,1	42,2	43,6	7,62	7,7	7,9	9,2	51,85	52,5	52,4	50,6
98	ID Screen¸ Q fever indirect	K69	01-nov-24	27-sept-23	3,9	3,5	122,3	99,3	74,9	85,9	68,7	83,6	104,4	93,1	75,7	98,6	32,5	29,4	28,6	28,3	80,8	84,8	79,6	85,1
91	ID Screen¸ Q fever indirect	K69	01-nov-24	26-sept-23	4,8	4,1	116,1	112,6	76	68,8	72,1	72,9	80,5	92,2	82,4	79,9	38	40,9	46,2	43,4	80,5	83,6	88,3	76,3
36	PrioCHECK? Ruminant Q Fever Ab Plate Kit	Q230601L	31-d?c-23	04-oct-23	6,6	8,96	64,95	188,5	25,59	22,57	25,5	23,06	29	30,88	31,2	29,01	15,07	14,91	18,17	16,46	33,17	37	37,81	33,65
51	ID Screen¸ Q fever indirect	K69	01-nov-24	09-oct-23	1,57	9,16	101,32	108,17	79,04	68,97	76,23	67,24	77,72	82,34	82,75	80,44	32,34	30,52	30,69	37,29	70,71	74,17	69,55	84,98
17	PrioCHECK? Ruminant Q Fever Ab Plate Kit	Q210801L201	28-f?vr-23	09-oct-23	9,3	9,9	56,3	190,6	15,7	21,5	14,5	15,9	23,6	23,8	24,8	28	14,6	18,4	15,1	16,1	27,8	28,6	36,7	27,9
