## Supplementary material for "Assessing measurement uncertainty at laboratory network scale and its impact on diagnostic performance in the absence of a gold standard: application to ELISA tests for *Coxiella burnetii in ruminants*": code and data: mixed_model_x0_sd.CSV

test "serum" "x0" "Sinter" "Sinter_q1" "Sinter_q2" "Sintra" "Sintra_q1" "Sintra_q2"
1 "test1" "cattle" 40.0282031127558 5.89885179186801 2.99759633011965 10.4743996138996 6.97565299347263 5.7466061377698 8.70529524113316
2 "test2" "cattle" 23.790955371762 4.3236094658041 2.6758537437685 7.52664464636233 2.88987189717192 2.39122159192912 3.60879161231214
3 "test3" "cattle" 81.3100369043309 8.64045825468804 6.9022218797237 10.9938122035474 4.53094813571802 4.0352569987435 5.13075085368246
4 "test1" "goat" 5.4731952295795 1.73404569047941 1.09820208443576 2.9472043200603 1.21374725544299 1.00058418273743 1.51466795384601
5 "test2" "goat" 13.243381968323 4.02574926031384 2.59974111327774 6.90565651584476 1.94529669844966 1.60509836659992 2.40793597552145
6 "test3" "goat" 32.830313156213 4.73460755146017 3.7354635117038 6.14097708034913 3.47081704199586 3.09121153192969 3.92903787725638
7 "test1" "sheep" 34.4407233943761 4.54267987071539 2.554779824391 8.07418096349793 4.60875398657757 3.79905733678185 5.73813976569631
8 "test2" "sheep" 29.8840143051394 4.89682875175243 3.05306857794857 8.4302172063187 3.29667549685892 2.72627574348096 4.09943556560566
9 "test3" "sheep" 68.7350179414192 8.65795949501753 6.8675621234686 11.2047503489124 5.61431984759805 4.99477505251562 6.36672594200979
