## Supplementary material for "Assessing measurement uncertainty at laboratory network scale and its impact on diagnostic performance in the absence of a gold standard: application to ELISA tests for *Coxiella burnetii in ruminants*": code and data: Se_Sp_batch.csv

species batch Se Sp q1_Se q1_Sp q2_Se q2_Sp
test1.batch1 cattle AD211 0.914034053873829 0.955192276424801 0.845683586002266 0.933038356956585 0.956055621341174 0.972905578463701
test1.batch2 cattle AF291 0.866193378159535 0.964133010159005 0.791094769646901 0.944621123219656 0.922456406631139 0.979132871993214
test1.batch3 cattle AE501 0.914099758821786 0.956255690070924 0.847239256038464 0.935413370872013 0.954815468414598 0.973040978899742
test1.batch4 cattle AD961 0.892804588158099 0.961495465881984 0.813855391464039 0.940377772323388 0.9451630288971 0.977319066325864
test2.batch1 cattle Q220801L 0.88317167979747 0.965945575106152 0.80811716346478 0.945112325734617 0.939603353169686 0.981283606743843
test2.batch2 cattle Q220802L 0.892516145165532 0.965059523057014 0.823880647818803 0.945763866970191 0.942423396495746 0.980496922767008
test2.batch3 cattle Q220501L 0.877496303245779 0.966883646527206 0.809493423373475 0.948098748890541 0.930108286278608 0.981749164057374
test2.batch4 cattle Q230201L 0.906422139407786 0.959139457435795 0.833964503020162 0.933216215143294 0.95602934700151 0.977832246667542
test2.batch5 cattle Q230601L 0.917457548920014 0.953733312147492 0.845796207289068 0.927465301207393 0.963657500586848 0.974941063652239
test2.batch6 cattle Q210801L201 0.901153127623278 0.961265381994535 0.825565696327603 0.935716354682485 0.953133686701223 0.979211986519679
test3.batch1 cattle K69 0.831445915196988 0.957395748429648 0.775324072117197 0.93821923036241 0.876040017154317 0.973495477699522
test3.batch2 cattle J08 0.779330292946457 0.965943061105314 0.723109020241294 0.948216044443129 0.829111606834049 0.980341605700582
test1.batch11 goat AD211 0.907090208394127 0.948262148198783 0.842804533067237 0.905932481344812 0.947207692168073 0.96672844176342
test1.batch21 goat AF291 0.906252599880347 0.949362133839301 0.842857878154406 0.920933183412646 0.941526457021449 0.964608480470328
test1.batch31 goat AE501 0.930929396853068 0.91590527510366 0.870143598825781 0.852791871731833 0.959069754775807 0.949493673668778
test1.batch41 goat AD961 0.896134757035661 0.954514772705426 0.830830347784171 0.922146613282783 0.939434639089284 0.970653168764524
test2.batch11 goat Q220801L 0.878433200556616 0.982222102650546 0.796450801769526 0.951431934030849 0.933105796697891 0.990304359778962
test2.batch21 goat Q220802L 0.890721089955063 0.980928654840306 0.824059882531751 0.963967266844819 0.930622147365155 0.988497613653242
test2.batch31 goat Q220501L 0.887096705263338 0.981361938889498 0.818373151629363 0.963936995837157 0.929009161625303 0.988885925328658
test2.batch41 goat Q230201L 0.906801498177074 0.970250039842977 0.834386543937084 0.913592237059423 0.948916097620601 0.987582318608179
test2.batch51 goat Q230601L 0.911434672528935 0.964156007828299 0.840156508287809 0.901332930537887 0.953804570173403 0.986675083655255
test2.batch61 goat Q210801L201 0.912055098034257 0.963555685111408 0.836508374732335 0.895380965479108 0.955503574488216 0.986996269891632
test3.batch11 goat K69 0.856168417280153 0.972343836524093 0.800201576686297 0.957021249589586 0.880359629848382 0.984650494873126
test3.batch21 goat J08 0.847208413049124 0.976564017794029 0.790789261022003 0.96349048684342 0.871937164541317 0.986960237849295
test1.batch12 sheep AD211 0.759001373040539 0.962048771073961 0.638436948787729 0.916403517916485 0.844597874482583 0.982641375402531
test1.batch22 sheep AF291 0.533179322125022 0.994879711565569 0.44359061245499 0.989904180513124 0.592655611647027 0.99778418271766
test1.batch32 sheep AE501 0.780727349472176 0.956868742609821 0.66452598809059 0.921187136319837 0.846248776278259 0.975301708650405
test1.batch42 sheep AD961 0.555963307340348 0.994267988870263 0.461849972682977 0.988011364947132 0.629666800631932 0.997529753246024
test2.batch12 sheep Q220801L 0.635602756442649 0.987316900803995 0.535656674815109 0.979283190038569 0.708564756488229 0.992737384145935
test2.batch22 sheep Q220802L 0.639910462631553 0.987109629295093 0.546823181527512 0.980541067367837 0.702076798096719 0.992281571652231
test2.batch32 sheep Q220501L 0.629908393654714 0.987847210424672 0.536181413224068 0.981584438577033 0.692192937080972 0.99275849788115
test2.batch42 sheep Q230201L 0.67318741867845 0.982081588537722 0.571630768540631 0.971326168397783 0.742148453347276 0.989765313939106
test2.batch52 sheep Q230601L 0.669789334169846 0.98270404808957 0.568248565553213 0.971716832168626 0.738582081534638 0.99049865168905
test2.batch62 sheep Q210801L201 0.651122935726247 0.985533912031151 0.551132210450785 0.975719499797855 0.723394664717797 0.991950871017193
test3.batch12 sheep K69 0.792831836036786 0.98916675963548 0.678627149425772 0.980063820222982 0.854507304481275 0.995160902757523
test3.batch22 sheep J08 0.714379484449563 0.994923828895856 0.608639675239971 0.987026747501159 0.780019808599346 0.99865416794176
