## Supplementary material for "Assessing measurement uncertainty at laboratory network scale and its impact on diagnostic performance in the absence of a gold standard: application to ELISA tests for *Coxiella burnetii in ruminants*": code and data: Se_Sp_lab.csv

species lab Se Sp q1_Se q1_Sp q2_Se q2_Sp
test1.lab1 cattle 90 0.904600106681272 0.959241746672803 0.823091080485126 0.936472627658039 0.951608988887122 0.976155827328097
test1.lab2 cattle 25 0.873887223966464 0.963384886756941 0.7912631908791 0.943593856369186 0.934001871057116 0.978851400404255
test1.lab3 cattle 27 0.917311277342373 0.952600459397423 0.84993772667959 0.929698142391059 0.958477702248742 0.971093656969113
test1.lab4 cattle 57 0.912833951528085 0.956370597554296 0.844521662995453 0.934495540210504 0.954965175295773 0.973656556928704
test1.lab5 cattle 59 0.891459433058247 0.961572562909384 0.813108714928304 0.941178137300969 0.943480540575922 0.977411546352827
test1.lab6 cattle 61 0.91305168586974 0.956221924256918 0.845651281432459 0.933730483081318 0.954815649611261 0.973664733120655
test1.lab7 cattle 67 0.902808925614818 0.959823745132528 0.829814879714002 0.939053198413577 0.950460356644428 0.976098619667197
test1.lab8 cattle 69 0.905758462377653 0.958456426084777 0.827754681196912 0.935606669410225 0.95193904550743 0.975553161470689
test1.lab9 cattle 80 0.905979411558173 0.959080167110148 0.833993140774769 0.938125494192075 0.951491589117442 0.975805563733749
test1.lab10 cattle 81 0.887522577701893 0.962064453810842 0.810406969703443 0.941861500047836 0.942836630859686 0.977868908735828
test1.lab11 cattle 85 0.919455021694764 0.950888572760125 0.852975951585523 0.926824558264289 0.960630276125007 0.970515634704597
test1.lab12 cattle 97 0.896207941097952 0.960760886155939 0.809715523844107 0.939486998439659 0.947035908333135 0.977124490154255
test1.lab13 cattle 103 0.880622956570024 0.962793571455124 0.800551302815834 0.943007056050859 0.938201722184977 0.978226084089648
test1.lab14 cattle 104 0.875492146743978 0.96332621530094 0.793905976556486 0.943263163879453 0.933932941906734 0.978594348502349
test1.lab15 cattle 52 0.887432830619458 0.962153132483999 0.808524889422063 0.942126192702461 0.940912564881748 0.977891872158643
test1.lab16 cattle 34 0.902395956008074 0.959567518135069 0.821097710913702 0.937054564701029 0.950761150160098 0.976534684453797
test2.lab1 cattle 107 0.894734185214244 0.963382637983849 0.818762450951151 0.939653730045735 0.948046380789114 0.980286915967743
test2.lab2 cattle 24 0.897739906584913 0.9637409652124 0.830117120436371 0.942815545264212 0.946050366037653 0.979682353116246
test2.lab3 cattle 32 0.901421713205452 0.962085655724496 0.834586928594426 0.940738879563137 0.9488325528535 0.978411642612572
test2.lab4 cattle 31 0.916148943494009 0.954613524316217 0.849218489040612 0.932544548794385 0.958581808118792 0.972581323721607
test2.lab5 cattle 33 0.89024516414786 0.965552532186691 0.821162576863773 0.945970085316468 0.940589422524838 0.980733852123013
test2.lab6 cattle 50 0.900129922974504 0.962456372758619 0.831485947793296 0.941553440103681 0.948366911679697 0.978827720690997
test2.lab7 cattle 63 0.893574894180437 0.965064873324888 0.826248744983498 0.945075153597417 0.942242275862967 0.980374915741285
test2.lab8 cattle 74 0.890080503794057 0.965493348864229 0.821234068456835 0.945955821449179 0.94059311919554 0.980777131766852
test2.lab9 cattle 79 0.897493815501791 0.962452528712639 0.822360340905282 0.9374107848827 0.951214252921578 0.97975665614518
test2.lab10 cattle 82 0.875140142120426 0.967168457881184 0.807360059497154 0.948211110763511 0.927076475965878 0.981980845094364
test2.lab11 cattle 86 0.918076359097032 0.953426991641842 0.852301883546844 0.93076600652872 0.959464411859374 0.971848393061261
test2.lab12 cattle 99 0.869330189848808 0.967555629372449 0.802248092197819 0.948723039607646 0.920884173401042 0.982199056996788
test2.lab13 cattle 39 0.90549747944233 0.959949587029931 0.837198962800903 0.938148220910601 0.952190063244789 0.977073859630967
test2.lab14 cattle 92 0.894791444521729 0.96443189568734 0.82573000919421 0.944219246160092 0.9441526592719 0.980230760175574
test2.lab15 cattle 36 0.899342265010577 0.962200822808967 0.824994668861815 0.93651383996014 0.952456097134984 0.979614098730162
test2.lab16 cattle 17 0.89617136074709 0.962831325892134 0.819740858155388 0.937047052687807 0.951626381445357 0.979780172247565
test3.lab1 cattle 41 0.816906743875294 0.962307669571839 0.754446725318217 0.943342992825695 0.867538435551805 0.977861437422712
test3.lab2 cattle 106 0.750579532249374 0.968262266239034 0.69254366992223 0.951194075158459 0.803924346341549 0.981798991545459
test3.lab3 cattle 23 0.859699521353827 0.942145855496942 0.803752158141733 0.920928963928649 0.899263478548183 0.960533205004961
test3.lab4 cattle 28 0.831628067257394 0.957506227925146 0.775613144735398 0.938348710045985 0.876685526424417 0.973477288811166
test3.lab5 cattle 29 0.761643751598233 0.96749704875588 0.70213015021083 0.950128417828652 0.812764775045278 0.981341406650837
test3.lab6 cattle 30 0.826769098577156 0.960746902035855 0.768325821431909 0.941894165650704 0.873406238939119 0.976538348319891
test3.lab7 cattle 37 0.831352768805209 0.958179457177062 0.775097272602814 0.93887525341743 0.875803272897717 0.974389143653183
test3.lab8 cattle 38 0.814994131620278 0.96241929526955 0.745955058504328 0.943130084929281 0.867700744368454 0.977992856452532
test3.lab9 cattle 40 0.82849334577502 0.960193559423872 0.770988631076949 0.941195734994255 0.874157097990138 0.976195335540082
test3.lab10 cattle 42 0.789300280071627 0.965036605133059 0.729571934242815 0.946677944012357 0.844799479879348 0.979813121027487
test3.lab11 cattle 44 0.829129973597914 0.960009462091122 0.771653421559053 0.941212994363809 0.875051613612416 0.975895393340014
test3.lab12 cattle 46 0.774541130545112 0.966338020741446 0.706999288203226 0.948201780497651 0.836828510659345 0.980670385321439
test3.lab13 cattle 20 0.795721096951051 0.964465619088947 0.736194664748995 0.946056803587869 0.851913668182571 0.979339209560135
test3.lab14 cattle 47 0.831708827220963 0.957310573931488 0.775857146454888 0.937873049259668 0.876442815138222 0.973309564231019
test3.lab15 cattle 49 0.799935729220152 0.96412207656707 0.737753583902962 0.945725901388302 0.855824711146978 0.979236303027236
test3.lab16 cattle 54 0.83167340645392 0.957556177203676 0.774927637166746 0.937913365724825 0.87730348410782 0.974177321531383
test3.lab17 cattle 55 0.760324853255487 0.967531039642561 0.700220681180402 0.950091361578807 0.81266891981436 0.981405647523444
test3.lab18 cattle 58 0.830967592600887 0.959133470681241 0.774633619688664 0.939756413479162 0.875775995622242 0.975175508254777
test3.lab19 cattle 60 0.816686886265471 0.962239251878874 0.754515175942183 0.943548605769835 0.868201325496452 0.977880411557844
test3.lab20 cattle 62 0.808835017648271 0.963168900131896 0.746159007116772 0.94445061922378 0.863005862477795 0.978620311887481
test3.lab21 cattle 64 0.726454986922198 0.969684661727424 0.667971422922338 0.953155368236472 0.777332074068004 0.98277075979428
test3.lab22 cattle 65 0.791726589648958 0.964847505556165 0.73264270985267 0.946597749722305 0.847642175834908 0.979624452226462
test3.lab23 cattle 68 0.822612797994837 0.961433946902922 0.762047166270605 0.94256041099528 0.871730036006762 0.977340236601682
test3.lab24 cattle 71 0.805444985375272 0.963597653465067 0.742340333949063 0.944696765326376 0.858574670795796 0.978756563745734
test3.lab25 cattle 72 0.735075916836308 0.969161129249587 0.677384086235874 0.952438192068805 0.786614549375511 0.98237882461034
test3.lab26 cattle 75 0.830611211094601 0.959283663205602 0.773988267033213 0.940199730124077 0.875747017990882 0.975218628772557
test3.lab27 cattle 76 0.833117516339919 0.956487076129325 0.776232097162621 0.936853662619575 0.87937255330886 0.973368946126508
test3.lab28 cattle 77 0.802336460184297 0.96377929736357 0.734237452469436 0.944715125040231 0.860953771658514 0.979207288556404
test3.lab29 cattle 78 0.79297604216825 0.964592973293599 0.724542237039269 0.946014613378392 0.853906589847335 0.979723996942636
test3.lab30 cattle 83 0.829976620084247 0.959773849237723 0.773337933928872 0.940745725431939 0.875195087366456 0.975570048470597
test3.lab31 cattle 84 0.83383857902799 0.955162771645762 0.778818874204708 0.936102889917632 0.879450113526323 0.971485993932968
test3.lab32 cattle 87 0.801035644125269 0.964018502624051 0.740036486037816 0.945288478130544 0.855504195470779 0.979138249901332
test3.lab33 cattle 88 0.831337476388598 0.958403032957462 0.775159586866627 0.939155867969468 0.875991385152363 0.974426416390647
test3.lab34 cattle 89 0.818838821349471 0.961826570642131 0.7507580624381 0.942250210097145 0.869227803794103 0.977728078510571
test3.lab35 cattle 93 0.822973752091506 0.961424721740239 0.763214827853864 0.942432443973676 0.871884658720898 0.977240423280853
test3.lab36 cattle 102 0.831546476329101 0.957741194328227 0.775347415781914 0.938601349963445 0.876358934529277 0.974002226999231
test3.lab37 cattle 105 0.831932178225021 0.956776351491804 0.775686020438028 0.93752200302597 0.876758920200044 0.972786007317459
test3.lab38 cattle 19 0.850064891418031 0.949227945423182 0.792550388059198 0.928636595273564 0.892989085219863 0.966430905852063
test3.lab39 cattle 53 0.76723227848116 0.967027231998712 0.707278500096826 0.949555653936311 0.81913881396529 0.981055809492385
test3.lab40 cattle 96 0.813032275508625 0.96276965904988 0.75071818407783 0.943872362113541 0.864941312605461 0.978203525177577
test3.lab41 cattle 95 0.833891668444334 0.955210352946964 0.777285470723784 0.936020460713227 0.878993911547461 0.971628444511489
test3.lab42 cattle 98 0.829974654611272 0.959769998320048 0.772920109879922 0.940942224458431 0.875212974678553 0.975695834782493
test3.lab43 cattle 91 0.794878809558353 0.964555138188091 0.733709740490153 0.946037009869438 0.851089017433096 0.979536837643526
test3.lab44 cattle 51 0.779555118333145 0.965871286631233 0.720084785032865 0.948061511143385 0.831803052639455 0.98022894686422
test1.lab17 goat 90 0.872938060742137 0.964652666377726 0.801692523135464 0.941841014595496 0.924110141470646 0.98031556820554
test1.lab21 goat 25 0.930246972528629 0.916706166547593 0.870650013160321 0.83265418516376 0.960364539444814 0.951561199511771
test1.lab31 goat 27 0.915276254285125 0.941989556949373 0.853260342784542 0.901260240151148 0.949991948376674 0.960770529199732
test1.lab41 goat 57 0.915763129195591 0.941521652473712 0.852613870814061 0.89898441867484 0.950469269129229 0.961072725925785
test1.lab51 goat 59 0.915297133991148 0.942083918825222 0.851452819674481 0.901144527729803 0.950060990877059 0.961703773180445
test1.lab61 goat 61 0.904695048634689 0.950104222011537 0.84144470608145 0.91856153529718 0.942132603832705 0.966213053622407
test1.lab71 goat 67 0.933779185443435 0.910031846886933 0.87365224130482 0.818876368882185 0.962629364373695 0.947528067391122
test1.lab81 goat 69 0.911376145282992 0.945140155305799 0.842832511419608 0.880430952934961 0.95341753573412 0.967523424409491
test1.lab91 goat 80 0.89746004342292 0.953982509304816 0.835523793127509 0.929338802089501 0.935924827741041 0.968797386758036
test1.lab101 goat 81 0.877685332257298 0.963267840650934 0.814468462479695 0.945700258761292 0.918748495846831 0.97594733230557
test1.lab111 goat 85 0.894511969952731 0.955703012848028 0.830887075639677 0.933401306468414 0.933601387411991 0.970178066601524
test1.lab121 goat 97 0.908551402874002 0.947104201217573 0.839343300882955 0.884806191263198 0.952297789127247 0.968618586070936
test1.lab131 goat 103 0.922760212718304 0.929646749053863 0.861936281806028 0.880280425434056 0.955179187908519 0.956259266982446
test1.lab141 goat 104 0.908185118510308 0.948102972797718 0.84533497131644 0.913357972927754 0.945013196765621 0.965089950930702
test1.lab151 goat 52 0.905741935597106 0.949462281390022 0.841815820772999 0.917472382201085 0.942472542926681 0.965815658096698
test1.lab161 goat 34 0.939454113714216 0.889453057155785 0.875599306796762 0.686759364612889 0.975405226164869 0.949181295532299
test2.lab17 goat 107 0.896275632524206 0.978040618986785 0.81327887783576 0.922953114290842 0.944228977851521 0.989255462351978
test2.lab21 goat 24 0.912844447859088 0.96383922812069 0.850937465432351 0.932088799612339 0.944924360777266 0.98355255043468
test2.lab31 goat 32 0.908279968304815 0.971439991016203 0.845629204694403 0.944755971994033 0.94060869506845 0.985452122284432
test2.lab41 goat 31 0.901323243086593 0.977982527588301 0.838069011107556 0.955885171465098 0.936026616295411 0.987269862077154
test2.lab51 goat 33 0.909692431256045 0.96803189786546 0.8462953255605 0.933889342284243 0.942946514494211 0.985269596176478
test2.lab61 goat 50 0.901969744873629 0.977042504428896 0.837438386294403 0.951742553930746 0.937278190220766 0.987224065434975
test2.lab71 goat 63 0.919375090576237 0.953510885677608 0.858369783836948 0.918099756998195 0.951079951790199 0.977603660476264
test2.lab81 goat 74 0.878443135700363 0.982613601587646 0.809041422810129 0.970488504030813 0.922448820891871 0.98957479932731
test2.lab91 goat 79 0.89960181672851 0.976575933457702 0.814358487496188 0.914872633569676 0.947159103689968 0.988905736464025
test2.lab101 goat 82 0.866208411231236 0.983766140984745 0.80029839397417 0.97397358451489 0.91120187044927 0.990159459687803
test2.lab111 goat 86 0.916718232382717 0.957905875190111 0.855129596749674 0.923896349618797 0.94796533464305 0.980071372536239
test2.lab121 goat 99 0.841010502339138 0.985882522488063 0.778965334670383 0.976815944508194 0.888579294711403 0.991470072687194
test2.lab131 goat 39 0.901209184724223 0.97749043421547 0.836748532670258 0.951450452844878 0.936720469795116 0.987327112106633
test2.lab141 goat 92 0.904736711257315 0.974944519927702 0.8401228730748 0.947281807242822 0.939570355847422 0.986643475718302
test2.lab151 goat 36 0.900342794533132 0.976154035768204 0.817210970533765 0.915972941466383 0.946602727502216 0.988766493535102
test2.lab161 goat 17 0.898601862335782 0.976746073428939 0.816212779321919 0.914805542289906 0.946855128051161 0.988900482884101
test3.lab110 goat 41 0.850887849360212 0.974916159208988 0.794305284234162 0.958767675481444 0.877254462609438 0.986293110945891
test3.lab210 goat 106 0.849812987429719 0.975377606785878 0.793456043165387 0.960143461652336 0.876374581318806 0.986513543487697
test3.lab310 goat 23 0.866504845972193 0.957933909828047 0.810844945705509 0.941618188262229 0.889608759617661 0.971486416069293
test3.lab45 goat 28 0.852667396044533 0.973817400421351 0.796738896184988 0.957259017555812 0.878975046695606 0.985991161706904
test3.lab51 goat 29 0.832214193290798 0.97789790544796 0.776087485421752 0.965323732370615 0.858384371977434 0.987760663535872
test3.lab61 goat 30 0.848232853645382 0.975968999760469 0.791510737045313 0.96103703652812 0.875139877698414 0.986756569571512
test3.lab71 goat 37 0.820214047988056 0.978900976533769 0.764191641455039 0.966707248358416 0.851938096833878 0.988402747584106
test3.lab81 goat 38 0.8609465894 0.96559100003222 0.804299187501416 0.948418477692122 0.885561653799779 0.981505085149082
test3.lab91 goat 40 0.852003859014321 0.974496625397865 0.795402934364496 0.957789483317696 0.878330024340281 0.985931175183821
test3.lab101 goat 42 0.839821089267081 0.977275566712588 0.784602636920733 0.964523444746743 0.865492192581251 0.987289171860343
test3.lab111 goat 44 0.846758103521697 0.976230617887678 0.791193828562327 0.962020045990045 0.873845586423555 0.986891604147047
test3.lab121 goat 46 0.849433001528487 0.974956739341537 0.792557987663882 0.958090350533483 0.877953785947491 0.986350100270474
test3.lab131 goat 20 0.849193562412339 0.975451458498477 0.793307584794593 0.960548909475616 0.875997542819401 0.986564423482451
test3.lab141 goat 47 0.86247584897879 0.9644595787194 0.806291755727536 0.948881282910867 0.886103234793116 0.978689477480588
test3.lab151 goat 49 0.850270671642885 0.975090020481881 0.793984358685789 0.959542339935636 0.877108725131553 0.986464559112081
test3.lab161 goat 54 0.853647948719048 0.972522955414369 0.797732576149987 0.955201372756289 0.881011077431487 0.985498601701
test3.lab171 goat 55 0.858280294945701 0.968872882498623 0.802116467136298 0.953085949034802 0.883543062686176 0.983233366178589
test3.lab181 goat 58 0.84277199041589 0.977014748022066 0.786923516737018 0.963868869059508 0.869542591625046 0.987174053549525
test3.lab191 goat 60 0.844134084995279 0.976791867757888 0.787759830553833 0.963555545244877 0.871666248297599 0.987095809961998
test3.lab201 goat 62 0.843667964452547 0.976857469160307 0.78719325732673 0.963555416918976 0.870641893309059 0.987079631174149
test3.lab211 goat 64 0.836676928782854 0.977518999349358 0.780628669839749 0.964941886524058 0.862063127347331 0.987452752080731
test3.lab221 goat 65 0.854107259935604 0.973000062572072 0.797202544883167 0.95669468413754 0.879740693725434 0.985355587783974
test3.lab231 goat 68 0.860120841488151 0.967130462268796 0.803464054144682 0.95137838134279 0.884423258702938 0.98208759489594
test3.lab241 goat 71 0.847229686422244 0.976177842774916 0.790498429013032 0.961810219595042 0.874424463931011 0.98677606382758
test3.lab251 goat 72 0.847347226224002 0.976114903923293 0.790927816387052 0.961590329638836 0.874339198214056 0.986766579515069
test3.lab261 goat 75 0.839189860959655 0.977325131725204 0.783221692388794 0.96468739462292 0.864908698288232 0.987347896367261
test3.lab271 goat 76 0.84622905957813 0.976017745590632 0.790099959607725 0.960906283878143 0.875210513896916 0.986893128088481
test3.lab281 goat 77 0.845016142865945 0.976373599038076 0.787940714945149 0.961906920671635 0.873897439116367 0.986908577022527
test3.lab291 goat 78 0.846270880269163 0.976071867991847 0.789972010013567 0.96104494122196 0.874854410494166 0.986934435595416
test3.lab301 goat 83 0.861666662030374 0.965099111553503 0.806166724425767 0.949458427474283 0.885665404502298 0.979857570559878
test3.lab311 goat 84 0.858340230233978 0.968992499379683 0.802146370983998 0.953076821955919 0.883306563219523 0.983679973224073
test3.lab321 goat 87 0.847730867086817 0.975997695476639 0.79139500181584 0.96147841287686 0.874547686368389 0.986745326099149
test3.lab331 goat 88 0.849948720553501 0.975289320302364 0.794112942334602 0.959965143836479 0.876648879975326 0.986425572787443
test3.lab341 goat 89 0.854079718838447 0.972170604941976 0.797642740297524 0.954541600121546 0.881416243165836 0.985296564609362
test3.lab351 goat 93 0.845255967237455 0.97659714342462 0.789324751554027 0.963169211248843 0.872149797901543 0.986945962803126
test3.lab361 goat 102 0.848130844323398 0.975930092659735 0.791945642402825 0.96130814224871 0.87525773494001 0.986750547118027
test3.lab371 goat 105 0.864762631585519 0.961034690484089 0.809395206692508 0.945149421847272 0.887732698756819 0.974991995012373
test3.lab381 goat 19 0.882406151842889 0.942635423391224 0.826189162320745 0.923489551976048 0.905574968454975 0.957696636390388
test3.lab391 goat 53 0.825975215238992 0.978363130315477 0.770431263224874 0.96589859665341 0.855742523307944 0.988009728378198
test3.lab401 goat 96 0.870953838633097 0.952107689414512 0.815236444589341 0.936302620759677 0.896387620373665 0.966418906527554
test3.lab411 goat 95 0.852599933668903 0.973973199451654 0.796387184022436 0.958229160594192 0.878566967519945 0.985765344616873
test3.lab421 goat 98 0.839967024915648 0.977262321424374 0.784296118774489 0.964447427452037 0.865665364975562 0.987235466903837
test3.lab431 goat 91 0.8663254557422 0.958503663116905 0.810508949877207 0.94236727750674 0.889284079399392 0.972203082497064
test3.lab441 goat 51 0.847391272250098 0.976158455323372 0.791068916686093 0.961767873632852 0.874415366079403 0.986821750212923
test1.lab18 sheep 90 0.572514058599202 0.993446883329573 0.475213118455857 0.983376999316643 0.69113493518257 0.997353541774702
test1.lab22 sheep 25 0.620535300017448 0.991110448230017 0.517419864786304 0.977957728320583 0.716844772111503 0.996606049402263
test1.lab32 sheep 27 0.718154788670215 0.973175076677878 0.610090539367229 0.949472875968813 0.812960488693963 0.989063673066553
test1.lab42 sheep 57 0.664459115011582 0.987047064845254 0.543897377719825 0.970697042478612 0.740450417871768 0.995615616901033
test1.lab52 sheep 59 0.670309204363253 0.985873592490362 0.550229222062013 0.969223401103236 0.744762946744824 0.995310862313385
test1.lab62 sheep 61 0.654438876845129 0.988446008642736 0.533807473891249 0.973132651254844 0.732663620568124 0.995943139358674
test1.lab72 sheep 67 0.620598824920016 0.991185281502472 0.51386314236964 0.977707450190296 0.716134866632915 0.99664018404866
test1.lab82 sheep 69 0.633191961795283 0.990163327186576 0.508009889554382 0.971201804219149 0.736951435879424 0.996639114641186
test1.lab92 sheep 80 0.610848620699786 0.991677738431543 0.508959850331481 0.979749945018328 0.712638062331244 0.996723735849098
test1.lab102 sheep 81 0.57070642922944 0.993571586093484 0.483296348959722 0.986287543203341 0.670067546642062 0.997292737717001
test1.lab112 sheep 85 0.640687115398891 0.989962595548317 0.525503438106419 0.97536039402528 0.72514792408725 0.996300937625691
test1.lab122 sheep 97 0.663789543050597 0.986944951992137 0.52951069013092 0.963815604147603 0.761288736135047 0.996055999888669
test1.lab132 sheep 103 0.66735841267961 0.986446228374332 0.547180371345596 0.969990287788202 0.743663381746958 0.99542287636649
test1.lab142 sheep 104 0.653364327762947 0.988645403712892 0.53285155392974 0.973494383575383 0.73185853433721 0.9960184968665
test1.lab152 sheep 52 0.686451738149045 0.981487835157211 0.573050750841107 0.963033157548781 0.766316929039373 0.993858056110195
test1.lab162 sheep 34 0.722052047771812 0.97228077122606 0.598859861297064 0.92404334720614 0.836966036387586 0.990820082505567
test2.lab18 sheep 107 0.647441637637632 0.986062614421986 0.546427570521611 0.976938272170686 0.71962485625425 0.992199185617283
test2.lab22 sheep 24 0.668489497855968 0.983251067749193 0.571653288367862 0.975803639374663 0.72818147821754 0.989479729443632
test2.lab32 sheep 32 0.662193653250731 0.984444002773544 0.565550957870876 0.977101171857437 0.723368171306928 0.990599451521517
test2.lab42 sheep 31 0.654987312237762 0.985392475191434 0.557906955423555 0.978368975404777 0.718070165263722 0.99125929248676
test2.lab52 sheep 33 0.652325493301818 0.985761719139791 0.55599946261783 0.978495449366323 0.715171413504196 0.99147452170445
test2.lab62 sheep 50 0.670866454864302 0.982720889447581 0.573474663142987 0.974840882986897 0.731033149632612 0.989281802867552
test2.lab72 sheep 63 0.641430853167004 0.986952870738896 0.547705308615259 0.980092353025317 0.704790190749133 0.992265196378915
test2.lab82 sheep 74 0.631197316656456 0.98781408934833 0.53792301376751 0.981366786754227 0.693354770823236 0.992691984269361
test2.lab92 sheep 79 0.654222788517385 0.985159733904236 0.553351077495791 0.975082049607134 0.725678866484656 0.991666825741376
test2.lab102 sheep 82 0.628057158989191 0.987989056447085 0.535807465625236 0.981854558324284 0.689282570011197 0.992808226015668
test2.lab112 sheep 86 0.677842655988866 0.981140966889747 0.580215273906223 0.973079869264642 0.737360238992009 0.987818175437364
test2.lab122 sheep 99 0.620530555255502 0.988516475696633 0.529218882359215 0.982450264792105 0.681222280694049 0.993164087246229
test2.lab132 sheep 39 0.652642535804757 0.985691602431301 0.55757304872109 0.978544050523641 0.715790462756977 0.991517430171223
test2.lab142 sheep 92 0.643963739099114 0.98668603245748 0.549480947045184 0.979495524786251 0.707575089610023 0.99209342579857
test2.lab152 sheep 36 0.653572930933887 0.985178450312232 0.553235623382397 0.975190893068953 0.72494957487373 0.991748094888155
test2.lab162 sheep 17 0.649743770940467 0.985712712068249 0.545299258991393 0.97544697119809 0.723935217675483 0.992024492102806
test3.lab112 sheep 41 0.757267616017494 0.993438876236418 0.638620754903399 0.984081589586365 0.835708528567295 0.998274041078105
test3.lab212 sheep 106 0.683456438082775 0.995254002179987 0.578243902901234 0.987815875563323 0.759272154839894 0.998742618598357
test3.lab312 sheep 23 0.834527604946976 0.966131697615184 0.718550194480482 0.953691550457681 0.890677188213539 0.978271255337937
test3.lab46 sheep 28 0.768230175837782 0.992604369463194 0.650809751497264 0.982767529562669 0.840664001675255 0.997978183544327
test3.lab52 sheep 29 0.655153858424302 0.995521356016615 0.551993916999932 0.988525901033565 0.727491248178547 0.998823922984406
test3.lab62 sheep 30 0.752344139156048 0.99374237286967 0.637984030490073 0.984447459929631 0.829786485172922 0.998343662500341
test3.lab72 sheep 37 0.673557838326931 0.995334774026344 0.56881350574972 0.988097829967939 0.749046853452376 0.998775298773133
test3.lab82 sheep 38 0.767489890300455 0.992244496096764 0.646049112329774 0.981564143518303 0.844122888423748 0.998053377890431
test3.lab92 sheep 40 0.777567771941447 0.991443230645804 0.659566923694427 0.981547580602929 0.847244343132957 0.997627077178192
test3.lab102 sheep 42 0.727991064826928 0.994650912615158 0.616355922047037 0.986380392816623 0.8085753435154 0.998617701848928
test3.lab113 sheep 44 0.780924568828858 0.990971118635735 0.661513535659449 0.981099919967279 0.847549893288996 0.997520679213609
test3.lab122 sheep 46 0.725942413908666 0.994491816598052 0.608200812342357 0.985651090923954 0.81812633896888 0.998561435863659
test3.lab132 sheep 20 0.705312940855768 0.995017707298306 0.597278489571 0.987251867367613 0.781110477768568 0.99868507963999
test3.lab142 sheep 47 0.790282063308082 0.989189434923266 0.673122306368366 0.978940845222376 0.855102575431436 0.996579646940583
test3.lab152 sheep 49 0.717567448190258 0.994847122526223 0.607419507182714 0.986793658478081 0.798708504796234 0.998633607716762
test3.lab162 sheep 54 0.751413393342445 0.993362631938162 0.632056173488577 0.983200058014529 0.836768006815906 0.998328865863401
test3.lab172 sheep 55 0.722799255658491 0.994731107950704 0.611412471340309 0.986682656383236 0.802567235638183 0.998615831496672
test3.lab182 sheep 58 0.745521371516085 0.994102010054581 0.632023888812661 0.984988038210544 0.826595545682073 0.99841954232461
test3.lab192 sheep 60 0.7424501022019 0.994183668988265 0.629257282047782 0.985352921724137 0.824395588479836 0.998484043639902
test3.lab202 sheep 62 0.69239466906223 0.995161508384249 0.583456677704301 0.987750157634626 0.768676980742925 0.998720395299742
test3.lab213 sheep 64 0.642882519915902 0.995620381052845 0.5393081627101 0.988749771525644 0.713424499150373 0.99885498191596
test3.lab222 sheep 65 0.747807501656739 0.993985469751563 0.631517954262626 0.984798442131389 0.828197042591765 0.998412059918218
test3.lab232 sheep 68 0.753718066988303 0.993698685835023 0.63700188035802 0.984393993930128 0.832814220494997 0.998340108205211
test3.lab242 sheep 71 0.771567844283329 0.992282571919954 0.653589862722559 0.982161562727011 0.843015892563379 0.997883519027415
test3.lab252 sheep 72 0.726654420775242 0.994664081931668 0.615606058812389 0.986362255070769 0.809570555284136 0.998589411083227
test3.lab262 sheep 75 0.627376624263081 0.9957202198872 0.523854106503881 0.989001646284579 0.700687557462711 0.998882221979891
test3.lab272 sheep 76 0.790330805807117 0.988403729755132 0.670219171858514 0.977916052110761 0.856373723689099 0.996850461305822
test3.lab282 sheep 77 0.71267613295874 0.994819638796822 0.595829416928202 0.986681893178446 0.804031964796485 0.998625717929539
test3.lab292 sheep 78 0.737330247979297 0.994098675421478 0.618086828959507 0.984610213578584 0.827292884861554 0.998467460872309
test3.lab302 sheep 83 0.808355143252408 0.982421209069746 0.693013980142621 0.971945046791732 0.869162231706939 0.989310747662126
test3.lab313 sheep 84 0.78699828413502 0.98988831739602 0.67001238289815 0.980100470195593 0.851184306807184 0.996985244605459
test3.lab322 sheep 87 0.749615031084472 0.993926870642749 0.634642398558823 0.984711895684652 0.82918050595406 0.998418621534772
test3.lab332 sheep 88 0.758317981869936 0.993403046081134 0.640156405835766 0.983831628128328 0.83490814699646 0.998276763067723
test3.lab342 sheep 89 0.769535859307925 0.991984648162984 0.648669566149738 0.981212117692786 0.845823494355458 0.997962863717144
test3.lab352 sheep 93 0.726365669043044 0.99470011509164 0.615281855908461 0.986418562087917 0.806688622078147 0.99860129585929
test3.lab362 sheep 102 0.75808115071317 0.99345872903922 0.640610563028813 0.983916374927531 0.834914545050748 0.998234744360793
test3.lab372 sheep 105 0.801701309491853 0.98548026992126 0.686553687792531 0.975694354745209 0.861580112061988 0.99273201364723
test3.lab382 sheep 19 0.824977576779391 0.973075230674577 0.708622473728368 0.960671950319681 0.883438234799651 0.982821486660469
test3.lab392 sheep 53 0.702636947102743 0.995065539393589 0.593038099692057 0.987292325389893 0.778221816714665 0.998678778788063
test3.lab402 sheep 96 0.735545656502022 0.99444930305537 0.621352723915065 0.985974608304804 0.819145466095668 0.99853353957814
test3.lab412 sheep 95 0.798669534089638 0.986552445615655 0.68291029935414 0.976830281546381 0.859689125709987 0.994194316865973
test3.lab422 sheep 98 0.797516442459498 0.986928606555105 0.681459629686627 0.977208470889885 0.858696735231462 0.994584189778113
test3.lab432 sheep 91 0.796936119229673 0.987235124567465 0.681056492130734 0.977597175299653 0.858620236265911 0.994828295817173
test3.lab442 sheep 51 0.762425405401357 0.993136776005285 0.646561423056442 0.983479275472491 0.837930607663386 0.998174015584543
