## Supplementary material for "Assessing measurement uncertainty at laboratory network scale and its impact on diagnostic performance in the absence of a gold standard: application to ELISA tests for *Coxiella burnetii in ruminants*": code and data: Se_Sp_u.csv

species test med_Se med_Sp q1_Se q2_Se q1_Sp q2_Sp med_Se_u med_Sp_u q1_Se_u q2_Se_u q1_Sp_u q2_Sp_u FP q1_FP q2_FP FN q1_FN q2_FN FP_u q1_FP_u q2_FP_u FN_u q1_FN_u q2_FN_u
2.5% cattle test1 0.906250958376723 0.960240291787722 0.838542956194105 0.949942606897032 0.940139536913804 0.975908013267859 0.891121155531196 0.957819376937318 0.826206936044162 0.932252762112536 0.938018184721107 0.973105987702133 43.8323603025114 26.0391226549048 67.571437472476 14.4051196041308 7.04145249741832 26.9837614197598 46.4965820558407 29.1412341581889 69.9800525663636 16.7567856242…
2.5%1 cattle test2 0.897355274286363 0.965347459002325 0.830770377788611 0.945304055235513 0.946174831252146 0.980524252937458 0.895529261088977 0.961512208648521 0.830820301065659 0.940130709209834 0.942263019207052 0.976724323180056 38.180338332149 21.1193113261723 60.7494189512883 15.7657685529042 7.67852240328381 28.3305271522218 42.453067909327 25.1583805765005 65.1479299432647 16.0320503658…
2.5%2 cattle test3 0.821541142064155 0.962012222073029 0.765359761158714 0.868022149360706 0.943439592585172 0.977596406056478 0.807358527462847 0.960972789116528 0.752412702325349 0.851538154794404 0.942981128948561 0.975997076549168 41.8949562596748 24.2351079615103 63.8102417113427 27.5456688668373 18.5048341699152 39.1995787162238 43.0184406523538 25.9913662499776 64.3578810970858 29.72643661…
2.5%3 goat test1 0.914845144916063 0.946301399508479 0.853854624769089 0.940952023990071 0.934283741375662 0.955489560904376 0.909692766997459 0.929460300051902 0.850847096021238 0.934209803864558 0.905368353452733 0.942005416621366 47.2156373242935 38.3095110245611 58.9277658945162 50.2630290530169 33.7269032962554 92.890412359839 62.0825347196764 50.1314729911522 83.9807538099018 53.36047371376…
2.5%4 goat test2 0.904602596015579 0.979681098199063 0.843539839735729 0.934568720637092 0.96935560958024 0.987166304332362 0.8967903780719 0.9686023662148 0.836984843157808 0.925459541177211 0.954216621690007 0.977222773669675 17.8520005763988 11.0807510601314 27.4432741556524 56.3770023739417 37.3222641272515 99.8674971995192 27.6309153683758 19.6424632340471 40.8255217724286 61.0205959863115 4…
2.5%5 goat test3 0.852890423612951 0.975203130888837 0.796833704885883 0.876373230713559 0.961786141029856 0.986065140429028 0.850005733852508 0.970615766430208 0.794498032874194 0.872770789606146 0.957558661879038 0.981143411916962 21.7754073712082 12.0029020101097 34.3006645844721 86.7882195285119 70.8179190262198 128.960857277382 25.819532908609 16.2572727224657 38.0760901641433 88.53422019365…
2.5%6 sheep test1 0.668544060731795 0.988610921476101 0.574809074312514 0.720033211185118 0.980828045499067 0.994966159334543 0.651475710466468 0.982288511943288 0.56029119063163 0.697259494028043 0.971983288793653 0.988509529355695 14.3241074408516 6.28871340031223 24.4003410757227 56.6086339565056 44.0364131578367 85.5361321113853 22.2962953663245 14.3378434017656 35.6626652733303 59.5798765649…
2.5%7 sheep test2 0.652424043000601 0.986365274560873 0.558266963668747 0.70973457982223 0.980090777376556 0.991676669268668 0.650944098404135 0.98510183309905 0.557246338369743 0.706461095778803 0.978984773983359 0.9902242447291 17.1549154630466 10.3619138524849 25.279246889182 59.5038850222567 45.1218687840482 89.5291671528646 18.7384752414184 12.1977610922563 26.7372150869533 59.7927530084314 …
2.5%8 sheep test3 0.767214675448718 0.994436683905844 0.65532962962554 0.829366800061624 0.985921678537256 0.998519152364244 0.743941943538628 0.990836118830263 0.63622087758595 0.80211217632693 0.982772909000826 0.994818259674267 7.00066505094241 1.85842715724401 17.9377889950782 39.7672883732983 26.9327890241731 69.5387157117859 11.5244420341437 6.48850638977493 21.9118841551558 43.734789875592…
